# *Glycine max* polygalacturonase inhibiting protein 11 (*Gm*PGIP11) functions in the root to suppress *Heterodera glycines* parasitism

**DOI:** 10.1101/2024.04.27.591452

**Authors:** Sudha Acharya, Hallie A. Troell, Rebecca L. Billingsley, Kathy S. Lawrence, Daniel S. McKirgan, Nadim W. Alkharouf, Vincent P. Klink

## Abstract

Pathogen-secreted polygalacturonases (PGs) alter plant cell wall structure by cleaving the α- (1→4) linkages between D-galacturonic acid residues in homogalacturonan (HG), macerating the cell wall, facilitating infection. Plant PG inhibiting proteins (PGIPs) disengage pathogen PGs, impairing infection. The soybean cyst nematode, *Heterodera glycines,* obligate root parasite produces secretions, generating a multinucleate nurse cell called a syncytium, a byproduct of the merged cytoplasm of 200-250 root cells, occurring through cell wall maceration. The common cytoplasmic pool, surrounded by an intact plasma membrane, provides a source from which *H. glycines* derives nourishment but without killing the parasitized cell during a susceptible reaction. The syncytium is also the site of a naturally-occurring defense response that happens in specific *G. max* genotypes. Transcriptomic analyses of RNA isolated from the syncytium undergoing the process of defense have identified that one of the 11 *G. max PGIP*s, *GmPGIP11*, is expressed during defense. Functional transgenic analyses show roots undergoing *GmPGIP11* overexpression (OE) experience an increase in its relative transcript abundance (RTA) as compared to the *ribosomal protein 21* (*GmRPS21*) control, leading to a decrease in *H. glycines* parasitism as compared to the overexpression control. The *GmPGIP11* undergoing RNAi experiences a decrease in its RTA as compared to the *GmRPS21* control with transgenic roots experiencing an increase in *H. glycines* parasitism as compared to the RNAi control. Pathogen associated molecular pattern (PAMP) triggered immunity (PTI) and effector triggered immunity (ETI) components are shown to influence *GmPGIP11* expression while numerous agricultural crops are shown to have homologs.
