## Supplemental Table 1 for "*Glycine max* polygalacturonase inhibiting protein 11 (*Gm*PGIP11) functions in the root to suppress *Heterodera glycines* parasitism"

### Sheet: Sheet1
Crop number	Species	Genome
1	Amborella trichopoda	Amborella trichopoda v1.0
2	Amaranthus hypochondriacus	Amaranthus hypochondriacus v2.1
3	Beta vulgaris	Beta vulgaris EL10_1.0
4	Chenopodium quinoa	Chenopodium quinoa v1.0
5	Spinacia oleracea	Spinacia oleracea Spov3
6	Coffea arabica	Coffea arabica v0.5
7	Daucus carota	Daucus carota v2.0
8	Helianthus annuus	Helianthus annuus r1.2
9	Lactuca sativa	Lactuca sativa V8
10	Mimulus guttatus	M.guttatus_TOL v5.0
11	Olea europaea	Olea europaea v1.0
12	Solanum lycopersicum	Solanum lycopersicum ITAG4.0
13	Solanum tuberosum	Solanum tuberosum v6.1
14	Eucalyptus grandis	Eucalyptus grandis v2.0
15	Vitis vinifera	Vitis vinifera v2.1
16	Arachis hypogaea	Arachis hypogaea v1.0
17	Castanea dentata	Castanea dentata v1.1
18	Cicer arietinum	Cicer arietinum v1.0
19	Cucumis sativus	Cucumis sativus v1.0
20	Fragaria vesca	Fragaria vesca v4.0.a2
21	Malus domestica	Malus domestica v1.1
22	Medicago truncatula	Medicago truncatula Mt4.0v1
23	Phaseolus vulgaris	Phaseolus vulgaris v2.1
24	Prunus persica	Prunus persica v2.1
25	Quercus rubra	Quercus rubra v2.1
26	Trifolium pratense	Trifolium pratense v2
27	Carya illinoinensis	Carya illinoinensis v1.1
28	Vigna unguiculata	Vigna unguiculata v1.2
29	Linum usitatissimum	Linum usitatissimum v1.0
30	Manihot esculenta	Manihot esculenta v8.1
31	Carica papaya	Carica papaya ASGPBv0.4
32	Theobroma cacao	Theobroma cacao v2.1
33	Arabidopsis thaliana	Arabidopsis thaliana TAIR10
34	Schrenkiella parvula	Schrenkiella parvula v2.2
35	Brassica oleracea capitata	Brassica oleracea capitata v1.0
36	Brassica rapa	Brassica rapa FPsc v1.3
37	Sinapis alba	Sinapis alba v3.1
38	Gossypium hirsutum	Gossypium hirsutum v2.1
39	Citrus sinensis	Citrus sinensis v1.1
40	Ananas comosus	Ananas comosus v3
41	Dioscorea alata	Dioscorea alata v2.1
42	Musa acuminata	Musa acuminata v1
43	Hordeum vulgare	Hordeum vulgare r1
44	Oryza sativa	Oryza sativa v7.0
45	Triticum aestivum	Triticum aestivum v2.2
46	Brachypodium distachyon	Brachypodium distachyon v3.2
47	Miscanthus sinensis	Miscanthus sinensis v7.1
48	Sorghum bicolor	Sorghum bicolor v3.1.1
49	Zea mays	Zea mays RefGen_V4
50	Panicum hallii	Panicum hallii v3.2
51	Vaccinium darrowii	V.darrowii v1.2
TOTAL
