## Supplemental Table 2 for "*Glycine max* polygalacturonase inhibiting protein 11 (*Gm*PGIP11) functions in the root to suppress *Heterodera glycines* parasitism"

### Sheet: Sheet1
Gene	Accession	Assay	Primer type	DNA sequence: 5'-->3'
GmPGIP11	Glyma.19G145200	PCR cloning	forward	CACCATGATGTATCCCACCGCATG
			reverse	TCACTTGCAGCTAGTAAGG
		RT-qPCR	forward	TGGAACCCTAACACCGATTG
			reverse	CAGTGCCACCCCGAAACGC
			probe	[6~FAM]ATATGACGAGGGAGTTGATGC[BHQ1a~Q]
GmPGIP1	Glyma.05G123700	PCR cloning	forward	CACCACACTCATTCAAAATCCCTGC
			reverse	CTAGAACCGTTTGCAGCTTGGAAG
		RT-qPCR	forward	CATTCCCTACCTGGAGTTTCTTT
			reverse	GGCCAGAGACATTGGTGTATT
			probe	[6~FAM]CCGACAATCACCAAACTCACCAAGC[BHQ1a~Q]
GmBAK1-1	Glyma.15G051600	RT-qPCR	forward	TGGTGAGCTTGGATCTTTACTT
			reverse	GTATGCCTCCTGTCAAGCTATT
			probe	[6~FAM]TTGCCCAAAGTAGTCGGTATGGGAC[BHQ1a~Q]
GmBIK1-6	Glyma.14G068700	RT-qPCR	forward	ACTCTTGCCATTCAATGCCTATC
			reverse	ATGTTGTCTAGGGCCACTCCTTC
			probe	[6~FAM]GATGGATGAAGTGGTGAGAGCATTGG[BHQ1a~Q]
GmNDR1-1	Glyma.12G214100	RT-qPCR	forward	CACCACAATACTCTTCGCTCTCAAG
			reverse	TAGAACCTTTGCACGGTGGC
			Probe	[6~FAM]TTCAGAGTCTTCGAGAGCGTCAACCTCAC[BHQ1a~Q]
GmRIN4-4	Glyma.18G166800	RT-qPCR	forward	GTTAGGCAAGAGTGAAGAGAATGT
			reverse	CCAGCAGAAGAAACTACATCTGA
			Probe	[6~FAM]CCAGAAAGGTCAGCCAGGTTCAAAGATGA[BHQ1a~Q]
MAPK3-1	Glyma.U021800	RT-qPCR	forward	GAAGGGATTCGACGCTTGTT
			reverse	TTGGAATTGAAGCCAATTGC
			probe	[6~FAM]TTCTGACCATCACGACCACAACAATGT[BHQ1a~Q]
MAPK3-2	Glyma.12G073000	RT-qPCR	forward	CAAGGGATTCGACGCTTGTT
			reverse	TGGGAATTGAAGCCAATTGC
			probe	[6~FAM]GCTTCTGACGATCACAACCACAACAATGTC[BHQ1a~Q]
eGFP		PCR	forward	GAACCGCATCGAGCTGAA
			reverse	TGCTTGTCGGCCATGATATAG
RPS21	Glyma.15G147700	qPCR	forward	ATGCAGAACGAGGAAGGACAG
			reverse	GAAGCATGGTCCTTAGCG
			probe	[6~FAM]CCTAGGAAGTGCTCTGCCACAAAC[BHQ1a~Q]
Ar VirG	EU186381	PCR	forward	ATGCGCCATCTTATTACCGAGTATTTAAC
			reverse	TCAGGCCGCCATCAGACC
