## Supplemental Table 3 for "*Glycine max* polygalacturonase inhibiting protein 11 (*Gm*PGIP11) functions in the root to suppress *Heterodera glycines* parasitism"

### Sheet: Sheet1
						Tim point 0 dpi (control)							3 dpi							6 dpi							9 dpi
Gene	Accession 1	Accession 2	size (aa)	Annotation	Affymetrix probe ID	Expression	Peking			PI 88788			Expression	Peking			PI 88788			Expression	Peking			PI 88788			Expression	Peking			PI 88788
GmPGIP1	Glyma.05G123700.1	Glyma05g25340	336	POLYGALACTURONASE INHIBITOR 1-RELATED	GmaAffx.68517.2.S1_at	NM	0.893388	0.671679	0.893388	0.429432	0.671679	0.605162	NM	0.761547	0.761547	0.733153	0.328321	0.328321	0.143002	NM	0.813028	0.5	0.733153	0.211798	0.856998	0.0131156	NM	0.211798	0.856998	0.0131156	0.761547	0.266847	0.788202
GmPGIP2	Glyma.05G123800.1	Glyma05g25351	237	POLYGALACTURONASE INHIBITOR 1-RELATED	no probe	n/a	n/a	n/a	n/a	n/a	n/a	n/a	n/a	n/a	n/a	n/a	n/a	n/a	n/a	n/a	n/a	n/a	n/a	n/a	n/a	n/a	n/a	n/a	n/a	n/a	n/a	n/a	n/a
GmPGIP3	Glyma.05G123900.1	Glyma05g25360	337	POLYGALACTURONASE INHIBITOR 1-RELATED	Gma.4142.1.S1_at	NM	0.361054	0.671679	0.733153	0.164032	0.856998	0.993604	NM	0.671679	0.92257	0.570568	0.945245	0.761547	0.788202	NM	0.92257	0.92257	0.945245	0.211798	0.266847	0.464576	NM	0.211798	0.266847	0.464576	0.703144	0.788202	0.908843
GmPGIP4	Glyma.05G124000.1	Glyma05g25370	335	POLYGALACTURONASE INHIBITOR 1-RELATED	GmaAffx.93403.1.A1_s_at	NM	0.106612	0.394838	0.835968	0.143002	0.394838	0.0309418	NM	0.211798	0.0455804	0.996177	0.0309418	0.813028	0.186972	NM	0.296856	0.788202	0.0252302	0.266847	0.0455804	0.5	NM	0.266847	0.0455804	0.5	0.106612	0.328321	0.535424
GmPGIP5	Glyma.08G078800.1	Glyma08g08351	142	POLYGALACTURONASE INHIBITOR 1-RELATED	no probe	n/a	n/a	n/a	n/a	n/a	n/a	n/a	n/a	n/a	n/a	n/a	n/a	n/a	n/a	n/a	n/a	n/a	n/a	n/a	n/a	n/a	n/a	n/a	n/a	n/a	n/a	n/a	n/a
GmPGIP6	Glyma.08G078900.1	Glyma08g08360	337	POLYGALACTURONASE INHIBITOR 1-RELATED	GmaAffx.18518.1.S1_at	NM	0.893388	0.92257	0.945245	0.464576	0.0103976	0.0911573	NM	0.123873	0.5	0.394838	0.143002	0.893388	0.835968	NM	0.605162	0.535424	0.638946	0.328321	0.296856	0.570568	NM	0.328321	0.296856	0.570568	0.535424	0.570568	0.983573
GmPGIP7	Glyma.08G079100.1	no gene	333	POLYGALACTURONASE INHIBITOR 1-RELATED	no probe	n/a	n/a	n/a	n/a	n/a	n/a	n/a	n/a	n/a	n/a	n/a	n/a	n/a	n/a	n/a	n/a	n/a	n/a	n/a	n/a	n/a	n/a	n/a	n/a	n/a	n/a	n/a	n/a
GmPGIP8	Glyma.08G079200.1	no gene	334	POLYGALACTURONASE INHIBITOR 1-RELATED	no probe	n/a	n/a	n/a	n/a	n/a	n/a	n/a	n/a	n/a	n/a	n/a	n/a	n/a	n/a	n/a	n/a	n/a	n/a	n/a	n/a	n/a	n/a	n/a	n/a	n/a	n/a	n/a	n/a
GmPGIP9	Glyma.15G209200.1	no gene	373	POLYGALACTURONASE INHIBITOR 1-RELATED	no probe	n/a	n/a	n/a	n/a	n/a	n/a	n/a	n/a	n/a	n/a	n/a	n/a	n/a	n/a	n/a	n/a	n/a	n/a	n/a	n/a	n/a	n/a	n/a	n/a	n/a	n/a	n/a	n/a
GmPGIP10	Glyma.15G209300.1	Glyma15g26790	340	3//PF13855 - Leucine Rich Repeat (LRR_1	GmaAffx.91749.1.S1_at	NM	0.945245	0.876127	0.535424	0.186972	0.605162	0.143002	NM	0.186972	0.238453	0.143002	0.238453	0.296856	0.846722	NM	0.464576	0.123873	0.328242	0.238453	0.143002	0.328321	NM	0.238453	0.143002	0.328321	0.361054	0.123873	0.922672
GmPGIP11	Glyma.19G145200.1	Glyma19g32700	351	POLYGALACTURONASE INHIBITOR 1-RELATED	GmaAffx.47891.1.S1_s_at	NM	0.0455804	0.535424	0.788202	0.143002	0.106612	0.143002	M	0.00221961	0.00221961	0.0131156	0.00167288	0.00818426	0.00292359	M	0.0103976	0.0131156	0.0252302	0.0252302	0.0204299	0.0164271	NM	0.0252302	0.0204299	0.0164271	0.0911573	0.07743	0.429432
